# First Survey of Publicly Available Metagenomic Sequencing Data Across 24 Middle Eastern and North African Countries: The MENA Microbiome Database

**DOI:** 10.64898/2026.05.01.722303

**Authors:** Nour El Houda Mathlouthi, Maroua Gdoura-Ben Amor, Imen Belguith, Rania Derouich, Leila Ammar Keskes, Radhouane Gdoura

**Author notes:** Corresponding author: Research Laboratory of Environmental Toxicology Microbiology and Health (LR17ES06), Sfax University, Faculty of Sciences, BP 1171, 3000, Tunisia Maroua GDOURA-BEN AMOR. Mail.

## Abstract

Microbiome research has expanded globally, yet the Middle East and North Africa (MENA) region remains severely under-represented in international sequencing repositories. Here we present the MENA Microbiome Database, the first systematically harmonized catalog of publicly available metagenomic sequencing data from 24 MENA countries, consolidating 60,126 runs across 51,365 biological samples and 2,373 BioProjects deposited between 2008 and 2026. Records were retrieved from ENA, NCBI SRA, and PubMed, enriched with BioSample and study-level metadata, and classified into microbiome subtypes using a 73-rule keyword-based harmonization framework. Amplicon sequencing accounted for 80.6% of runs, with Illumina platforms dominating at 92.7%. Geographic coverage is highly skewed: Saudi Arabia and Turkey together contribute over half of all records, while five countries (Libya, Syria, Palestine, Yemen, and South Sudan) remain critically under-sampled. Metadata completeness averaged 73.97% under a MIxS-MIMS proxy framework, with geographic coordinates available for fewer than 15% of runs. Ecological analyses revealed that country-level factors significantly structure environmental, animal-associated, and plant-associated microbiomes, but not human-associated microbiomes. Spatial autocorrelation confirmed non-random clustering of sampling effort around Red Sea coastal and eastern Mediterranean hotspots. This open, reproducible resource, comprising harmonized data files, analysis code, and an interactive browsing platform, establishes a foundational infrastructure for regional microbiome science and equitable global comparative studies.

**GRAPHICAL ABSTRACT:** 
