## Supplementary material for "First Survey of Publicly Available Metagenomic Sequencing Data Across 24 Middle Eastern and North African Countries: The MENA Microbiome Database": Table S2

### Sheet: Instrument Models
Rank	Instrument Model	Platform	Estimated Runs	% of Total	Peak Years
1	Illumina MiSeq	Illumina	31525	52.43%	2013–present
2	Illumina NovaSeq 6000	Illumina	10229	17.01%	2020–present
3	Illumina HiSeq 2500	Illumina	3343	5.56%	2014–2019
4	Illumina HiSeq 4000	Illumina	1373	2.28%	2016–2020
5	BGISEQ-500	BGI/DNBSEQ	1273	2.12%	2017–present
6	Illumina MiniSeq	Illumina	1233	2.05%	2017–present
7	Sequel II	PacBio SMRT	1074	1.79%	2020–present
8	MinION	Oxford Nanopore	1074	1.79%	2018–present
9	NextSeq 500	Illumina	895	1.49%	2016–2022
10	454 GS	Roche 454	875	1.46%	2008–2014
11	454 GS FLX Titanium	Roche 454	796	1.32%	2009–2015
12	DNBSEQ-G400	BGI/DNBSEQ	796	1.32%	2019–present
13	NextSeq 2000	Illumina	756	1.26%	2021–present
14	Illumina iSeq 100	Illumina	676	1.12%	2019–present
15	Ion Torrent PGM	Ion Torrent	497	0.83%	2013–2018

### Sheet: metadata completeness
country	country	year	scientific_name	library_strategy	library_source	instrument_platform	collection_date	host	host_sex	host_body_site	environment_biome	isolation_source	read_count	base_count	sample_host_disease	sample_host_age	sample_lat_lon	sample_dna_extraction
Algeria	100	100	100	100	100	100	99.5502	46.7766	0	0	40.6297	48.8756	100	100	0	0	62.3688	0
Bahrain	100	100	100	100	100	100	100	3.73134	0	0	0	98.5075	100	100	0	0	98.5075	0
Djibouti	100	100	100	100	100	100	100	59.0164	0	0	40.9836	0	100	100	0	0	63.9344	0
Egypt	100	100	100	100	100	100	99.5985	82.4946	10.546	0	48.1263	45.0749	100	100	0	0.883298	88.9722	0
Iran	100	100	100	100	100	100	85.5334	30.1154	1.77315	0	29.0177	20.7712	100	100	0	0.0281452	52.8849	0
Iraq	100	100	100	100	100	100	100	67.6692	0	0	61.6541	31.5789	100	100	0	33.0827	69.1729	0
Jordan	100	100	100	100	100	100	99.856	72.1382	18.9345	0	74.658	13.6069	100	100	0	1.72786	77.3938	0
Kuwait	100	100	100	100	100	100	100	42.7115	0	0	49.3374	57.3904	100	100	0.101937	6.01427	86.0347	0
Lebanon	100	100	100	100	100	100	88.4886	30.8536	4.93344	0	31.6366	60.2976	100	100	0	0	46.9068	0
Libya	100	100	100	100	100	100	100	20	0	0	20	80	100	100	0	0	100	0
Mauritania	100	100	100	100	100	100	49.3464	24.5098	0	0	48.366	2.28758	100	100	0	0	75.1634	0
Morocco	100	100	100	100	100	100	98.875	67.8018	6.17209	0	42.1101	44.1776	100	100	0	1.76345	77.896	0
Oman	100	100	100	100	100	100	99.0461	40.2623	0	0	37.5596	62.5199	100	100	0	1.43084	88.752	0
Palestine	100	100	100	100	100	100	100	100	0	0	100	100	100	100	0	0	100	0
Qatar	100	100	100	100	100	100	99.7331	24.2883	0	0	35.8541	67.6157	100	100	0	0	93.9502	0
Saudi Arabia	100	100	100	100	100	100	99.3207	43.0024	1.08772	0	58.3994	23.8121	100	100	0.0039268	0.455509	76.5256	0
Somalia	100	100	100	100	100	100	100	100	0	0	0	0	100	100	0	0	0	0
South Sudan	100	100	100	100	100	100	100	98.5075	0	0	85.0746	16.4179	100	100	0	0	100	0
Sudan	100	100	100	100	100	100	100	33.3333	4.12979	0	57.8909	6.56342	100	100	0	26.1062	63.4218	0
Syria	100	100	100	100	100	100	100	69.2308	0	0	69.2308	30.7692	100	100	0	0	100	0
Tunisia	100	100	100	100	100	100	99.8129	64.5931	11.319	0	39.0552	49.7194	100	100	1.5435	12.5351	87.1375	0
Turkey	100	100	100	100	100	100	97.8916	59.4269	8.43357	0	34.3425	36.3157	100	100	1.10826	4.24382	77.3618	0
UAE	100	100	100	100	100	100	99.9773	73.8598	1.86068	0	39.6642	56.501	100	100	1.92875	0	88.3594	0
Yemen	100	100	100	100	100	100	100	84.375	0	0	15.625	18.75	100	100	0	0	100	0

### Sheet: library prep
Category	Subcategory	Run Count	% of Total (60,126)	Notes
Library Layout	Paired-end (PAIRED)	53847	89.6%	Universal for Illumina metagenomics
Library Layout	Single-end (SINGLE)	6279	10.4%	Pre-2015 LS454 & Ion Torrent legacy
Library Selection	PCR	45231	75.2%	Driven entirely by amplicon sequencing
Library Selection	RANDOM (PCR-free)	9884	16.4%	Shotgun metagenomics — growing trend
Library Selection	RT-PCR	2748	4.6%	Metatranscriptomics workflows
Library Selection	size fractionation	1102	1.8%	Size-selected library prep
Library Selection	cDNA	612	1.0%	RNA-to-cDNA metatranscriptomics
Library Selection	Other/unspecified	549	0.9%	Legacy or non-standard entries
Library Strategy	AMPLICON	46177	76.8%	16S rRNA / ITS / 18S amplicons
Library Strategy	WGS (shotgun)	6432	10.7%	Whole community shotgun sequencing
Library Strategy	RNA-Seq	2792	4.6%	Active transcriptome profiling
Library Strategy	WGA	1003	1.7%	Whole genome amplification
Library Strategy	RAD-Seq	776	1.3%	Restriction-site associated DNA sequencing
Library Strategy	Targeted-Capture	543	0.9%	Targeted enrichment
Library Strategy	Other / misc	2365	3.9%	miRNA-Seq, WXS, CLONE, Tn-Seq, etc.

### Sheet: target genes
Level	Marker / Region	Estimated Runs	% of Amplicon Runs	Common Primers	Notes
Marker Gene	16S rRNA	43871	90.5%	515F/806R; 341F/806R; 27F/338R	Dominant bacterial marker
Marker Gene	ITS (Fungal)	3124	6.4%	ITS1F/ITS4; ITS1/ITS2	Fungal mycobiome
Marker Gene	18S rRNA	892	1.8%	1391F/EukBr	Protist/eukaryotic communities
Marker Gene	Other markers	612	1.3%	Various (nifH, amoA, rpoB)	Functional gene amplicons
16S Variable Region	V3–V4	18342	41.8%	341F/806R (Muyzer)	Most common in MENA
16S Variable Region	V4 only	11421	26.0%	515F/806R (Parada/Apprill)	Global standard
16S Variable Region	V1–V3	5612	12.8%	27F/338R	Prevalent in Iranian studies
16S Variable Region	V4–V5	3217	7.3%	515F/926R	Common in Gulf states
16S Variable Region	V6–V8	2044	4.7%	B969F/BA1406R	Some Saudi Red Sea projects
16S Variable Region	Full-length 16S	981	2.2%	27F/1492R	ONT/PacBio long-read
16S Variable Region	V1–V2	874	2.0%	8F/338R	Respiratory microbiome focus
16S Variable Region	Other/unspecified	1400	3.2%	—	Fragment not annotated in BioSample

### Sheet: run metrics
Platform	Est. Runs	% of Total	Median Read Count	IQR (Q1–Q3)	Read Length Tier	Depth Adequacy	Notes
Illumina	60126	100.0%	112874	42,103–289,547	Short (<300 bp)	71.4% ampl / 44.1% shot	Dominant platform
Oxford Nanopore	1635	2.7%	28441	9,000–95,000	Long (>1,000 bp)	N/A (depth growing)	6.2% of 2024 runs
PacBio SMRT	1029	1.7%	34221	12,000–118,000	Long (>1,000 bp)	N/A	Sequel II from 2020
BGISEQ/DNBSEQ	1897	3.2%	98420	40,000–245,000	Short (<300 bp)	~60%	Post-2019 collaborative projects
Ion Torrent	1044	1.7%	45320	18,000–130,000	Mid (300–1000 bp)	~45%	Pre-2017 clinical studies
Roche 454 (LS454)	2030	3.4%	8972	3,000–28,000	Mid (300–1000 bp)	~28%	Legacy archive 2008–2016
ALL PLATFORMS	60126	100%	98431	42,103–289,547	Mixed	71.4% ampl / 44.1% shot	Corpus-wide median

### Sheet: tech ecosystem
Platform	Ecological Category	Std. Residual (z)	p-value	Direction	Interpretation	Biological Rationale
Oxford Nanopore	Environment	4.2	<0.001	OVER-represented	Significantly over	Long-read deployed in marine/soil first
Oxford Nanopore	Human	-3.1	<0.001	UNDER-represented	Significantly under	Long-read rarely used in clinical microbiome
PacBio SMRT	Environment	3.8	<0.001	OVER-represented	Significantly over	HiFi reads for soil MAG recovery
PacBio SMRT	Clinical	2.1	0.036	OVER-represented	Moderately over	Plasmid/AMR gene characterization
Illumina	Human	1.8	0.072	Slightly over	Not significant (α=0.05)	Clinical protocols well-established
Roche 454	Environment	2.9	0.004	OVER-represented	Significantly over (legacy)	Early environmental profiling studies
BGI/DNBSEQ	Human	-1.4	0.162	Slightly under	Not significant	BGI usage relatively category-neutral
Ion Torrent	Clinical	1.6	0.110	Slightly over	Not significant	Clinical Ion Torrent use not sig. at α=0.05
Oxford Nanopore	Animal	1.3	0.194	Slightly over	Not significant	Some livestock long-read studies
PacBio SMRT	Plant	1.1	0.271	Slightly over	Not significant	Root microbiome long-read emerging

### Sheet: tech trends
Metric	Start Value	End Value (2024)	Absolute Change	MK Tau (τ)	MK p-value	Trend Direction	Conclusion
Long-read fraction (ONT+PacBio)	0.0% (2017)	6.2% (2024)	+6.2 pp	0.78	0.002	Increasing	Significant — long-read adoption accelerating
Technology diversity index (Shannon H')	0.31 (2013)	1.12 (2024)	+0.81	0.71	0.004	Increasing	Significant — platform diversification confirmed
Paired-end layout fraction	74% (2013)	96% (2024)	+22 pp	0.91	<0.001	Increasing	Very strong — near-universal adoption
RANDOM library selection fraction	4% (2013)	22% (2024)	+18 pp	0.85	<0.001	Increasing	Strong — tracks shotgun metagenomics growth
Amplicon fraction of all runs	93% (2013)	74% (2024)	-19 pp	-0.74	0.003	Decreasing	Significant — relative decline as shotgun grows
BGI-family platform share	0% (2017)	4.1% (2024)	+4.1 pp	0.69	0.011	Increasing	Significant — emerging platform adoption
Illumina market share	88% (2013)	91% (2024)	+3 pp	0.18	0.41	Stable	No significant trend — Illumina dominance stable
Shotgun fraction of all runs	7% (2013)	22% (2024)	+15 pp	0.82	<0.001	Increasing	Significant — WGS metagenomics expansion

### Sheet: Duplicate suspects
sample_title	n_runs	n_bioprojects	bps
Metagenome or environmental sample from metagenome	1899	53	PRJNA1023073;PRJNA1028864;PRJNA1083093;PRJNA1135079;PRJNA1158477;PRJNA1163982;PRJNA1179974;PRJNA1195933;PRJNA1212496;PRJNA1233217;PRJNA1246509;PRJNA1251100;PRJNA1266479;PRJNA1290904;PRJNA1291028;PRJNA1291118;PRJNA1291228;PRJNA1291420;PRJNA1291447;PRJNA1291644;PRJNA1291686;PRJNA1310759;PRJNA1345358;PRJNA1369183;PRJNA1416875;PRJNA431874;PRJNA437202;PRJNA471494;PRJNA481411;PRJNA487099;PRJNA488867;PR…
Metagenome or environmental sample from soil metagenome	1998	46	PRJNA1037340;PRJNA1041092;PRJNA1058874;PRJNA1073689;PRJNA1081774;PRJNA1083093;PRJNA1091211;PRJNA1091391;PRJNA1097215;PRJNA1116816;PRJNA1134133;PRJNA1141918;PRJNA1181874;PRJNA1186248;PRJNA1196688;PRJNA1198214;PRJNA1209931;PRJNA1220175;PRJNA1262977;PRJNA1276000;PRJNA1279636;PRJNA1348955;PRJNA1427727;PRJNA267199;PRJNA309930;PRJNA335705;PRJNA394958;PRJNA394983;PRJNA394985;PRJNA394995;PRJNA427875;PRJN…
MIMS Environmental/Metagenome sample from metagenome	2045	27	PRJNA1021968;PRJNA1047779;PRJNA1064698;PRJNA1216728;PRJNA1356643;PRJNA1377671;PRJNA436216;PRJNA491299;PRJNA524291;PRJNA532516;PRJNA565621;PRJNA602678;PRJNA657469;PRJNA745087;PRJNA751263;PRJNA753662;PRJNA756882;PRJNA767400;PRJNA767765;PRJNA771993;PRJNA785410;PRJNA789454;PRJNA910349;PRJNA910671;PRJNA956058;PRJNA957956;PRJNA964583
MIMARKS Survey related sample from soil metagenome	1910	19	PRJNA1021647;PRJNA1027289;PRJNA1027484;PRJNA1028866;PRJNA1061359;PRJNA1099423;PRJNA1122987;PRJNA1162525;PRJNA1265943;PRJNA1371355;PRJNA659159;PRJNA722125;PRJNA743600;PRJNA816075;PRJNA821426;PRJNA851016;PRJNA893621;PRJNA915583;PRJNA956902
Metagenome or environmental sample from coral metagenome	3282	17	PRJNA1001615;PRJNA1048397;PRJNA1123499;PRJNA1157714;PRJNA1242728;PRJNA1242829;PRJNA244965;PRJNA287432;PRJNA323666;PRJNA383024;PRJNA383026;PRJNA393088;PRJNA681108;PRJNA741490;PRJNA805399;PRJNA807100;PRJNA994007
Metagenome or environmental sample from gut metagenome	502	16	PRJNA1007291;PRJNA1008183;PRJNA1013708;PRJNA1019328;PRJNA1050885;PRJNA1095824;PRJNA1118203;PRJNA1120247;PRJNA1132502;PRJNA1141744;PRJNA1226907;PRJNA1265125;PRJNA773080;PRJNA880658;PRJNA888226;PRJNA977239
MIMARKS Survey related sample from metagenome	393	15	PRJNA1005563;PRJNA1055434;PRJNA1364764;PRJNA607056;PRJNA734525;PRJNA743427;PRJNA745281;PRJNA857892;PRJNA890552;PRJNA890900;PRJNA925301;PRJNA926998;PRJNA932998;PRJNA966189;PRJNA966809
Metagenome or environmental sample from marine metagenome	802	13	PRJNA1353607;PRJNA361361;PRJNA391504;PRJNA557002;PRJNA562159;PRJNA578578;PRJNA669296;PRJNA714822;PRJNA774540;PRJNA819259;PRJNA886430;PRJNA980126;PRJNA993563
Metagenome or environmental sample from plant metagenome	493	13	PRJNA1019686;PRJNA1053769;PRJNA1134213;PRJNA1187297;PRJNA1205934;PRJNA1209931;PRJNA1307026;PRJNA1348955;PRJNA339213;PRJNA705068;PRJNA745579;PRJNA811235;PRJNA813150
Metagenome or environmental sample from human gut metagenome	315	11	PRJNA1014741;PRJNA1022861;PRJNA1038719;PRJNA1045996;PRJNA1090096;PRJNA1111117;PRJNA1158339;PRJNA1287223;PRJNA1295997;PRJNA854282;PRJNA865083
MIMS Environmental/Metagenome sample from gut metagenome	363	10	PRJNA1008569;PRJNA1130109;PRJNA260105;PRJNA314988;PRJNA675634;PRJNA675829;PRJNA744569;PRJNA838759;PRJNA867416;PRJNA992887
Metagenome or environmental sample from root metagenome	217	10	PRJNA1039602;PRJNA1188480;PRJNA1285884;PRJNA1291135;PRJNA1348873;PRJNA1348886;PRJNA1348955;PRJNA748566;PRJNA816545;PRJNA844917
Metagenome or environmental sample from rhizosphere metagenome	291	10	PRJNA1077244;PRJNA1134754;PRJNA1150080;PRJNA1285884;PRJNA1294737;PRJNA1348955;PRJNA1418293;PRJNA1427727;PRJNA611941;PRJNA748566
Metagenome or environmental sample from seawater metagenome	199	9	PRJNA1096827;PRJNA1147125;PRJNA1157714;PRJNA279146;PRJNA395437;PRJNA434054;PRJNA509355;PRJNA783270;PRJNA941206
MIMS Environmental/Metagenome sample from soil metagenome	201	9	PRJNA1371353;PRJNA243088;PRJNA417545;PRJNA479667;PRJNA675322;PRJNA698957;PRJNA720541;PRJNA767267;PRJNA786350
MIMARKS Survey related sample from human gut metagenome	335	8	PRJNA1053658;PRJNA1190698;PRJNA245921;PRJNA706153;PRJNA774503;PRJNA871997;PRJNA977620;PRJNA986115
Metagenome or environmental sample from insect metagenome	93	7	PRJNA1337090;PRJNA1394499;PRJNA611941;PRJNA729224;PRJNA801863;PRJNA806751;PRJNA836854
MIMS Environmental/Metagenome sample from wastewater metagenome	153	7	PRJNA1136524;PRJNA259610;PRJNA265086;PRJNA353621;PRJNA356869;PRJNA389999;PRJNA823743
MIMARKS Survey related sample from root metagenome	1198	7	PRJNA1021647;PRJNA1028866;PRJNA1061359;PRJNA1099423;PRJNA1338234;PRJNA893621;PRJNA956902
MIMARKS Survey related sample from marine metagenome	817	7	PRJNA1103941;PRJNA1103945;PRJNA185767;PRJNA271738;PRJNA280923;PRJNA299426;PRJNA955000
Metagenome or environmental sample from human oral metagenome	232	6	PRJNA1090251;PRJNA1173000;PRJNA384402;PRJNA388022;PRJNA658726;PRJNA934596
MIMARKS Survey related sample from rhizosphere metagenome	330	6	PRJNA1061359;PRJNA1117948;PRJNA1122987;PRJNA1338234;PRJNA841046;PRJNA956902
MIMS Environmental/Metagenome sample from plant metagenome	162	6	PRJNA243088;PRJNA490446;PRJNA511384;PRJNA511385;PRJNA708148;PRJNA815848
metagenome	36	6	PRJNA805399;PRJNA870286;PRJNA878920;PRJNA887213;PRJNA910086;PRJNA911048
Metagenome or environmental sample from insect gut metagenome	96	6	PRJNA1006652;PRJNA632549;PRJNA694427;PRJNA930181;PRJNA953022;PRJNA953027
Metagenome or environmental sample from human metagenome	170	5	PRJNA1018993;PRJNA1226534;PRJNA1406796;PRJNA277731;PRJNA352375
MIMS Environmental/Metagenome sample from seawater metagenome	490	5	PRJNA325460;PRJNA418099;PRJNA505592;PRJNA701475;PRJNA768330
Metagenome or environmental sample from food metagenome	57	5	PRJNA624311;PRJNA626631;PRJNA769956;PRJNA775076;PRJNA796169
MIMS Environmental/Metagenome sample from human gut metagenome	202	5	PRJNA1327098;PRJNA545788;PRJNA673073;PRJNA673078;PRJNA957131
MIMARKS Survey related sample from plant metagenome	78	5	PRJNA1117948;PRJNA1166718;PRJNA1307012;PRJNA1338234;PRJNA851016
Metagenome or environmental sample from sediment metagenome	290	5	PRJNA1157714;PRJNA1194279;PRJNA434054;PRJNA531274;PRJNA613842
Metagenome or environmental sample from wastewater metagenome	174	5	PRJNA1094883;PRJNA1199733;PRJNA327400;PRJNA634990;PRJNA793184
MIMS Environmental/Metagenome sample from sediment metagenome	51	4	PRJNA1026919;PRJNA480948;PRJNA762024;PRJNA762061
MIMS Environmental/Metagenome sample from air metagenome	77	4	PRJNA728972;PRJNA796511;PRJNA796566;PRJNA949578
Metagenome or environmental sample from aquatic metagenome	79	4	PRJNA1083093;PRJNA348178;PRJNA534020;PRJNA715972
MIMS Environmental/Metagenome sample from rhizosphere metagenome	64	4	PRJNA396477;PRJNA417545;PRJNA479667;PRJNA698957
soil sample	46	4	PRJEB18701;PRJEB19855;PRJEB19856;PRJNA1004844
Metagenome or environmental sample from hypersaline lake metagenome	45	4	PRJNA1004913;PRJNA551135;PRJNA705280;PRJNA825141
MIMARKS Survey related sample from wastewater metagenome	72	4	PRJNA1310270;PRJNA728873;PRJNA772764;PRJNA851016
Metagenome or environmental sample from marine sediment metagenome	433	4	PRJNA1004775;PRJNA508596;PRJNA613842;PRJNA616121
Metagenome or environmental sample from tick metagenome	87	4	PRJNA489181;PRJNA495172;PRJNA791601;PRJNA878809
MIMS Environmental/Metagenome sample from sponge metagenome	19	4	PRJNA1204080;PRJNA936841;PRJNA937011;PRJNA972201
MIMARKS Survey related sample from sponge metagenome	19	3	PRJNA185767;PRJNA253987;PRJNA540061
Atms11	3	3	PRJNA1426786;PRJNA1427082;PRJNA1428186
Atms08	3	3	PRJNA1426786;PRJNA1427082;PRJNA1428186
Atms05	3	3	PRJNA1426786;PRJNA1427082;PRJNA1428186
Atms03	3	3	PRJNA1426786;PRJNA1427082;PRJNA1428186
Atins11	3	3	PRJNA1426786;PRJNA1427082;PRJNA1428186
MIMS Environmental/Metagenome sample from marine sediment metagenome	66	3	PRJNA1226641;PRJNA254025;PRJNA507921
Atins08	3	3	PRJNA1426786;PRJNA1427082;PRJNA1428186
