## Supplementary material for "First Survey of Publicly Available Metagenomic Sequencing Data Across 24 Middle Eastern and North African Countries: The MENA Microbiome Database": Table S1

### Sheet: headline_stats
Metric	Value
Total metagenomic runs	60126
Unique samples	51365
Unique BioProjects	2373
MENA countries represented	24
Year range	2013–2026
Shotgun metagenomics runs	9038
Amplicon metagenomics runs	46266
Metatranscriptomics runs	2891
Human-associated runs	14144
Environmental runs	22447
Animal runs	9363
Plant runs	5777

### Sheet: 01_geographic_distribution
country	n_runs	n_bioprojects	n_samples
Saudi Arabia	25466	339	20936
Turkey	7399	247	6649
UAE	4407	95	4185
Egypt	3736	222	3506
Iran	3553	146	2419
Morocco	3289	104	3010
Oman	2516	1006	2322
Tunisia	2138	84	2021
Jordan	1389	29	1071
Sudan	1356	23	1006
Lebanon	1277	29	1102
Qatar	1124	31	1064
Kuwait	981	52	924
Algeria	667	48	612
Mauritania	306	10	173
Bahrain	134	8	50
Iraq	133	21	112
Djibouti	122	3	72
South Sudan	67	3	67
Yemen	32	7	32
Palestine	14	1	14
Syria	13	4	13
Libya	5	2	3
Somalia	2	1	2

### Sheet: 02_temporal_trends
year	n_runs
2013	93
2014	367
2015	1114
2016	1118
2017	1931
2018	1816
2019	2753
2020	4303
2021	7277
2022	8241
2023	5346
2024	12286
2025	10016
2026	3465

### Sheet: 03a_borad_categories
broad_category	count
Environment	22447
Human	14144
Animal	9363
Other	6472
Plant	5777
Clinical	696
Food	681
Fungal	513
Viral	33

### Sheet: 03b_specific_categories
specific_category	count
Marine	9916
Soil/Sediment	9399
Unclassified	6472
Gut	6467
Plant-associated	5777
Rodent	5181
Other	2481
Oral	2310
Wastewater	2111
Respiratory	1652
Fish	1407
Hospital	696
Freshwater	690
Food/Fermented	681
Insect	636
Camel	635
Mycobiome	513
Sheep	484
Goat	395
Poultry	365
Vaginal	353
Air/Indoor	331
Skin	284
Cattle	260
Breast milk	245
Urinary	200
Blood	152
Virome	33

### Sheet: 04_host distribution
broad	specific	n_runs
Human	Gut	6467
Animal	Rodent	5181
Human	Other	2481
Human	Oral	2310
Human	Respiratory	1652
Animal	Fish	1407
Animal	Insect	636
Animal	Camel	635
Animal	Sheep	484
Animal	Goat	395
Animal	Poultry	365
Human	Vaginal	353
Human	Skin	284
Animal	Cattle	260
Human	Breast milk	245
Human	Urinary	200
Human	Blood	152

### Sheet: 05_sequencing_platforms
instrument_platform	count
ILLUMINA	52457
LS454	2030
OXFORD_NANOPORE	1635
BGISEQ	1229
ION_TORRENT	1044
PACBIO_SMRT	1029
DNBSEQ	668
CAPILLARY	30
ABI_SOLID	2
ELEMENT	2

### Sheet: 06a_library_strategy
library_strategy	count
AMPLICON	46177
WGS	6432
RNA-Seq	2792
OTHER	2295
WGA	1003
RAD-Seq	776
Targeted-Capture	543
miRNA-Seq	40
WXS	36
CLONE	15
Synthetic-Long-Read	10
Tn-Seq	4

### Sheet: 06b_library_source
library_source	count
METAGENOMIC	47876
GENOMIC	8646
METATRANSCRIPTOMIC	1653
OTHER	1491
TRANSCRIPTOMIC	412
VIRAL RNA	47
SYNTHETIC	1
